# Conservation and divergence of UVR8-COP1/SPA-HY5 signaling in UV-B responses of *Marchantia polymorpha*

**DOI:** 10.1101/2025.07.16.665153

**Authors:** Yuanke Liang, Roman Podolec, Richard Chappuis, Emmanuel Defossez, Gaétan Glauser, Johannes Rötzer, Sara Christina Stolze, Liam Dolan, Hirofumi Nakagami, Emilie Demarsy, Roman Ulm

## Abstract

Ultraviolet-B radiation (UV-B) poses a major challenge to all forms of plant life. The liverwort *Marchantia polymorpha* (Marchantia) serves as a key model organism to study signaling pathways and to infer their evolution throughout the green lineage. Marchantia expresses key components of UV-B signaling, including the photoreceptor UV RESISTANCE LOCUS 8 (MpUVR8), the WD40-repeat protein REPRESSOR OF UV-B PHOTOMORPHOGENESIS (MpRUP), the E3 ubiquitin ligase complex CONSTITUTIVELY PHOTOMORPHOGENIC 1 / SUPPRESSOR OF phyA-105 (MpCOP1/MpSPA), and the transcriptional regulator ELONGATED HYPOCOTYL 5 (MpHY5). Here, we show that MpUVR8 exists as a homodimer in its ground-state in vivo, then monomerizes and accumulates in the nucleus upon UV-B activation. Activated MpUVR8 interacts with MpCOP1, triggering growth inhibition, genome-wide gene expression changes, biosynthesis of UV-absorbing metabolites, and photoprotection, which overall contributes to UV-B stress tolerance. MpRUP facilitates redimerization of MpUVR8 and Mp*rup* null mutants show enhanced UV-B photomorphogenesis, demonstrating that MpRUP efficiently represses MpUVR8 signaling. Unlike the case in Arabidopsis and in contrast to the strong Mp*cop1* mutant phenotype, Mp*spa* mutants develop only a very weak constitutive photomorphogenesis phenotype, indicating that COP1 function is much more independent of SPA in Marchantia than in Arabidopsis. Moreover, in contrast to Arabidopsis SPAs, Mp*spa* is linked with a hyper-responsive UV-B phenotype, suggesting that MpSPA is a negative regulator of MpUVR8 signaling. Similar to Arabidopsis HY5/HYH, MpHY5 functions antagonistically to MpCOP1, but its role in UV-B-mediated gene expression changes is more limited. Our findings demonstrate that although core components of UV-B signaling existed in the last common ancestor of extant land plants, regulatory interactions have diversified in different lineages since their divergence more than 400 million years ago.
