## Supplemental Table S2 for "Conservation and divergence of UVR8-COP1/SPA-HY5 signaling in UV-B responses of *Marchantia polymorpha*"

### Sheet: table S2
Table S2. Overlaps of methanol-soluble metabolites in response to UV-B between Tak-1, Mpuvr8, Mprup
Metabolite lists corresponding to Fig.S6
induced in Tak-1 WT only_30
induced in Mpuvr8 only_10
induced in Mprup only_60
induced in Tak-1 WT and Mpuvr8_5
induced in Tak-1 WT and Mprup_28
induced in Tak-1 WT, Mpuvr8 and Mprup_2
	number
induced in Tak-1 WT only	30	FeatureID_RT_m/z	Chemical Class	Structure name (*indicates manual annotation)	Average of Tak-1 WL +UV-B	Average of Tak-1 WL	FC Tak_1	FC Mpuvr8	FC Mprup	FDR Tak_1	FDR uvr8	FDR rup
	feature254	feature254_3.694_448.086	Shikimates and Phenylpropanoids	6-(Methylthio)hexyl glucosinolate	635.788	0	#DIV/0!	#DIV/0!	#DIV/0!	7.06522e-05	NA	0.253863
	feature3	feature3_1.442_133.014	Fatty acids	But-2-enedioic acid $ 2-Butenedioic acid	2733.25	1058.51	2.58217	1.17516	0.42333	0.00555068	0.609723	0.0564062
	feature354	feature354_1.706_538.1276	Amino acids and Peptides	Phytochelatin 2	1751.65	791.711	2.21249	0.983442	1.16998	0.0399136	0.962641	0.643643
	feature23	feature23_2.612_201.101	notClassified	1-[(2S)-2-prop-1-en-2-yl-2,3-dihydro-1-benzofuran-5-yl]ethanone	426.321	0	#DIV/0!	#DIV/0!	#DIV/0!	0.000333573	NA	NA
	feature21	feature21_2.598_200.0937	Amino acids and Peptides	Cysteine-S-sulfate $ CID 7068808 $ S-Sulfocysteine	697.3	0	#DIV/0!	#DIV/0!	#DIV/0!	0.000466204	0.534464	NA
	feature466	feature466_5.805_693.3342	Fatty acids	Atractyloside E	147.26	0	#DIV/0!	0.999885	0.599854	0.000333573	0.999938	0.269233
	feature79	feature79_2.548_273.0766	Polyketides	Aristogin F	182.151	0	#DIV/0!	#DIV/0!	0.0739311	0.0040682	NA	0.00437623
	feature137	feature137_1.409_325.9902	Alkaloids	Pantherinine	646.011	81.5549	7.92118	1.3125	0.517979	0.0160941	0.758318	0.300338
	feature514	feature514_9.524_806.4618	Polyketides	3-O-[alpha-L-arabinopyranosyl(1->6)]-2-acetamido-2-deoxy-beta-D-glucopyranosyl echinocystic acid	2371.72	1556.72	1.52354	1.34878	1.55519	0.0245615	0.159167	0.0756716
	feature480	feature480_9.012_710.4039	Polyketides	Mycinamicin I	239.198	0	#DIV/0!	3.88521	3.47277	0.00179635	0.340778	0.0635441
	feature382	feature382_6.683_562.3147	notClassified	LysoPC(18:3(9Z,12Z,15Z)/0:0) $ LysoPC(18:3(9Z,12Z,15Z))	387.151	255.776	1.51363	1.39065	0.492923	0.0135895	0.155225	0.0193624
	feature477	feature477_4.03_707.2937	Terpenoids	2-[(2S,3R,4R,5R)-4-[(1S,3aS,5R,6R,7R,7aR)-6-formyloxy-1-(furan-3-yl)-3a-hydroxy-7-[(2S,3S)-2-hydroxy-3-methylpentanoyl]oxy-7a-methyl-4-methylidene-3-oxo-2,5,6,7-tetrahydro-1H-inden-5-yl]-5-acetyloxy-2-(hydroxymethyl)-2,4-dimethyl-7-oxooxepan-3-yl]acetic acid	367.781	195.364	1.88254	1.0696	1.41131	0.0246449	0.931099	0.038721
	feature24	feature24_2.828_202.1093	Alkaloids	N-(3-Methylbut-2-EN-1-YL)-9H-purin-6-amine	376.895	0	#DIV/0!	#DIV/0!	#DIV/0!	0.000207312	0.534464	NA
	feature34	feature34_1.996_218.1043	Alkaloids	2-methyl-4-(7H-purin-6-ylamino)but-2-en-1-ol	173.173	0	#DIV/0!	#DIV/0!	#DIV/0!	0.00095766	NA	NA
	feature64	feature64_2.593_260.1148	Carbohydrates	[2-methyl-4-(7H-purin-6-ylamino)but-2-enyl] acetate	547.43	0	#DIV/0!	#DIV/0!	#DIV/0!	0.000262406	0.534464	NA
	feature81	feature81_2.902_275.0923	Shikimates and Phenylpropanoids	Pre-lunularic acid *	58517.3	23944.1	2.44391	1.34096	0.538109	0.0399136	0.329739	0.143328
	feature236	feature236_6.871_437.1391	Alkaloids	8beta-Acetoxy-10beta-hydroxyhirsutinolide 1,13-O-diacetate	585.445	371.269	1.57687	0.515548	0.300294	0.0143684	0.0300277	0.026401
	feature245	feature245_6.952_439.1551	Shikimates and Phenylpropanoids	MarchantinA *	18622	12007	1.55094	0.896589	0.670745	0.0475699	0.324544	0.0841068
	feature266	feature266_6.159_455.1497	Alkaloids	2,15-Dioxapentacyclo[22.2.2.13,7.110,14.016,21]triaconta-1(26),3(30),4,6,10(29),11,13,16(21),17,19,24,27-dodecaene-4,5,8,17-tetrol	795.738	363.215	2.19082	0.850079	1.09478	0.0101486	0.264094	0.782117
	feature76	feature76_1.418_272.0884	notClassified	Cytosine deoxyribonucleoside	3676.61	2190.95	1.67809	1.26457	1.18704	0.0295007	0.085369	0.406867
	feature178	feature178_2.983_381.1912	Terpenoids	Adenostemmoic acid E	519.207	0	#DIV/0!	#DIV/0!	#DIV/0!	0.000109404	0.155225	NA
	feature186	feature186_3.02_391.1393	Shikimates and Phenylpropanoids	4-Hydroxy-2-[2-(4-hydroxyphenyl)ethyl]phenyl beta-D-glucopyranoside	699.166	371.787	1.88055	0.842671	1.86123	0.0209284	0.137742	0.249932
	feature204	feature204_2.902_420.0146	Alkaloids	NA	2377.89	1481.5	1.60505	1.28054	0.738245	0.0260326	0.220389	0.190472
	feature481	feature481_2.875_721.0337	Terpenoids	NA	196.913	0	#DIV/0!	#DIV/0!	#DIV/0!	3.92689e-05	NA	0.078828
	feature102	feature102_1.418_288.0655	notClassified	(3R)-3-(3,4-dihydroxyphenyl)-5,6-dihydroxy-3,4-dihydroisochromen-1-one	1566.02	930.284	1.68338	1.33548	1.18086	0.0116867	0.0780852	0.379231
	feature211	feature211_7.975_423.1598	Polyketides	Marchantin C	229.155	139.461	1.64315	0.791053	0.657214	0.0246449	0.163161	0.147865
	feature61	feature61_2.902_257.0816	Shikimates and Phenylpropanoids	Lunularic acid	8964.06	3619.57	2.47656	1.35035	0.519352	0.0459943	0.329739	0.144832
	feature511	feature511_8.64_792.4463	Polyketides	cyclo[D-Ala-Unk-D-Val-N(Me)Val-D-OPhe-D-Pro-D-Val]	3242.03	2054.06	1.57835	1.39757	1.51085	0.0324505	0.152152	0.081746
	feature357	feature357_6.952_541.0803	Shikimates and Phenylpropanoids	Apremilast	331.774	209.259	1.58547	0.871974	0.694629	0.0355111	0.892406	0.0817811
	feature121	feature121_1.418_306.0761	Amino acids and Peptides	2-Azaniumyl-5-[[1-(carboxymethylamino)-1-oxo-3-sulfanylpropan-2-yl]amino]-5-oxopentanoate $ gamma-Glutamylcysteinylglycine $ Glutathionate(1-)	54662.8	32909.9	1.66098	1.31931	1.20908	0.0116867	0.0753084	0.297713
induced in Mpuvr8 only	10	FeatureID_RT_m/z	Chemical Class	Structure name (*indicates manual annotation)	Average of Tak-1 WL +UV-B	Average of Tak-1 WL	FC Tak_1	FC Mpuvr8	FC Mprup	FDR Tak_1	FDR uvr8	FDR rup
	feature163	feature163_9.824_353.1419	Shikimates and Phenylpropanoids	Xanthohumol(Random Configuration) $ 1-[2,4-Dihydroxy-6-methoxy-3-(3-methyl-2-buten-1-yl)phenyl]-3-(4-hydroxyphenyl)-2-propen-1-one	29.2832	151.526	0.193255	9.01213	#DIV/0!	0.226555	0.0415724	0.457996
	feature244	feature244_5.81_439.1548	Amino acids and Peptides	marchantin H	0	0	#DIV/0!	#DIV/0!	0	NA	0.0381517	0.00125492
	feature468	feature468_8.237_697.3809	Fatty acids	[3,4,5-Trihydroxy-6-(hydroxymethyl)oxan-2-yl] 2,10,11-trihydroxy-2,9,9-tris(hydroxymethyl)-1,6a,6b,12a-tetramethyl-1,3,4,5,6,6a,7,8,8a,10,11,12,13,14b-tetradecahydropicene-4a-carboxylate	196.935	150.044	1.31251	2.52975	0.687955	0.742776	0.0215977	0.408464
	feature504	feature504_7.807_780.4455	notClassified	Lys-ile-pro-tyr-ile-leu	37.9867	0	#DIV/0!	6.01451	#DIV/0!	0.523408	0.043975	0.0937811
	feature278	feature278_3.267_461.0722	Shikimates and Phenylpropanoids	(2S,3S,4S,5R,6R)-6-[2-(3,4-dihydroxyphenyl)-5-hydroxy-4-oxochromen-7-yl]oxy-3,4,5-trihydroxyoxane-2-carboxylic acid	179.271	234.056	0.765934	1.75794	0.750666	0.597143	0.0103391	0.683759
	feature103	feature103_2.526_289.1188	Alkaloids	2-(4-Methyl-3-pentenyl)anthraquinone	63.9742	0	#DIV/0!	#DIV/0!	#DIV/0!	0.295597	0.00123922	NA
	feature467	feature467_8.531_697.3808	Amino acids and Peptides	mollamide B	260.399	148.502	1.75351	4.79946	0.754608	0.235348	0.0237674	0.488993
	feature375	feature375_6.336_560.2993	notClassified	NA	51.5781	0	#DIV/0!	#DIV/0!	1.2017	0.295597	0.00258532	0.453833
	feature200	feature200_3.61_408.2023	Terpenoids	Callosine	0	0	#DIV/0!	#DIV/0!	#DIV/0!	NA	0.00367644	NA
	feature188	feature188_4.864_392.2073	Fatty acids	Creatine	288.121	166.611	1.72931	3.3591	0.525951	0.523408	0.0382532	0.659142
induced in Mprup only	60	FeatureID_RT_m/z	Chemical Class	Structure name (*indicates manual annotation)	Average of Tak-1 WL +UV-B	Average of Tak-1 WL	FC Tak_1	FC Mpuvr8	FC Mprup	FDR Tak_1	FDR uvr8	FDR rup
	feature433	feature433_2.951_651.0842	Shikimates and Phenylpropanoids	2'-O-galloylhyperin	80.1718	38.3719	2.08934	1.11015	38.6042	0.613974	0.497887	0.000119782
	feature89	feature89_3.366_285.0397	Shikimates and Phenylpropanoids	Luteolin	31.8125	0	#DIV/0!	#DIV/0!	9.61513	0.523408	NA	0.00535782
	feature550	feature550_3.81_923.153	Terpenoids	Adenosylcobalamin $ Cob(I)alamin $ Hemin $ Cob(II)alamin $ Cobinamide $ Carboplatin $ Nitrosylhaem $ Sodium iron versenate $ Protochlorophyll a $ 71-hydroxychlorophyllide a $ geranylgeranyl-chlorophyll b	2166.41	1193.5	1.81516	0.610649	5.54104	0.460771	0.0951279	0.0168069
	feature126	feature126_2.775_310.0504	notClassified	Lonazolac	124.212	27.7656	4.4736	1.13843	#DIV/0!	0.26406	0.929407	8.51172e-05
	feature425	feature425_2.741_637.1043	Shikimates and Phenylpropanoids	(2S,3S,4S,5S,6S)-6-[2-[3-[(2S,3R,4S,5S,6S)-6-carboxy-3,4,5-trihydroxyoxan-2-yl]oxy-4-hydroxyphenyl]-5-hydroxy-4-oxochromen-7-yl]oxy-3,4,5-trihydroxyoxane-2-carboxylic acid	0	0	#DIV/0!	#DIV/0!	#DIV/0!	NA	0.534464	0.000148617
	feature25	feature25_2.193_203.0823	Amino acids and Peptides	2-azaniumyl-3-(1H-indol-3-yl)propanoate $ DL-Tryptophan $ (¬±)-Tryptophan	2628.69	2540.72	1.03462	0.891856	1.56486	0.744843	0.329739	0.00836768
	feature84	feature84_2.991_283.0242	Shikimates and Phenylpropanoids	NA	0	0	#DIV/0!	#DIV/0!	#DIV/0!	NA	NA	0.0053822
	feature448	feature448_4.056_677.2826	Polyketides	Jatamanvaltrate D	389.799	344.012	1.1331	0.152215	3.5539	0.564706	0.0237316	0.000230764
	feature315	feature315_9.922_491.301	Polyketides	[(2R,3R,4S,5S,6S)-3-acetyloxy-2-[(1R,2E,6E,10S)-3,7-dimethyl-10-propan-2-ylcyclodeca-2,6-dien-1-yl]oxy-5-hydroxy-6-methyloxan-4-yl] 3-methylbut-2-enoate	29.0976	0	#DIV/0!	#DIV/0!	#DIV/0!	0.523408	0.329739	0.000244698
	feature406	feature406_2.982_593.151	Shikimates and Phenylpropanoids	5-hydroxy-2-(4-hydroxyphenyl)-3-[(2R,3R,4S,5S,6R)-3,4,5-trihydroxy-6-(hydroxymethyl)oxan-2-yl]oxy-7-[(2S,3R,4R,5R,6S)-3,4,5-trihydroxy-6-methyloxan-2-yl]oxychromen-4-one	58.2912	0	#DIV/0!	#DIV/0!	#DIV/0!	0.523408	NA	0.000548503
	feature490	feature490_3.179_736.0224	Terpenoids	Adenosylcobalamin $ Cob(I)alamin $ Hemin $ Cob(II)alamin $ Cobinamide $ Carboplatin $ Nitrosylhaem $ Sodium iron versenate $ Protochlorophyll a $ 71-hydroxychlorophyllide a $ geranylgeranyl-chlorophyll b	631.748	442.588	1.4274	1.00185	1.89288	0.0127563	0.984869	0.000518551
	feature230	feature230_3.49_435.1297	Shikimates and Phenylpropanoids	Nothofagin	0	0	#DIV/0!	#DIV/0!	#DIV/0!	NA	NA	0.000322669
	feature246	feature246_3.094_441.1699	Alkaloids	marchantin H	0	0	#DIV/0!	#DIV/0!	#DIV/0!	NA	NA	0.000111275
	feature289	feature289_3.558_464.0812	Amino acids and Peptides	NA	25.6513	0	#DIV/0!	#DIV/0!	#DIV/0!	0.523408	NA	3.39519e-05
	feature319	feature319_8.884_493.2804	Polyketides	[(2S,3R,4S,5R)-2-[[(1S,4S,4aR,8R,8aR)-8-formyl-4-[(3R)-3-hydroxy-3-methylpent-4-enyl]-3,4a,8-trimethyl-1,4,5,6,7,8a-hexahydronaphthalen-1-yl]oxy]-4,5-dihydroxyoxan-3-yl] acetate	0	48.5046	0	0	11.7335	0.296343	0.534464	0.00238578
	feature545	feature545_9.523_906.3877	Shikimates and Phenylpropanoids	Keramamide J	192.536	0	#DIV/0!	#DIV/0!	7.33175	0.123036	0.329739	0.0200338
	feature52	feature52_2.702_249.124	Amino acids and Peptides	gamma-Glutamylphenylalanine	2108.63	1951.35	1.0806	1.01628	1.5352	0.484789	0.920757	0.0053822
	feature32	feature32_2.431_215.1396	notClassified	Cyclopentanone, 2,2,3-trimethyl-3-(4-methylphenyl)-, (R)-	287.96	334.004	0.862147	1.1128	1.7721	0.277669	0.471373	0.0022649
	feature85	feature85_3.366_283.0242	Shikimates and Phenylpropanoids	NA	86.1963	16.2494	5.30457	1.22086	10.3719	0.214288	0.951093	0.0022649
	feature464	feature464_3.522_693.278	Shikimates and Phenylpropanoids	Pyramidaglain B	1268.58	1252.04	1.01322	0.21668	2.66142	0.96145	0.0124366	0.000859383
	feature440	feature440_4.852_661.2879	Polyketides	[(1S,2S,4S,5R,6S,7S,8S,9S,12R)-4,5-diacetyloxy-2,12-dihydroxy-2,10,10-trimethyl-8-(2-methylpropanoyloxy)-6-(2-methylpropanoyloxymethyl)-11-oxatricyclo[7.2.1.01,6]dodecan-7-yl] benzoate	24.7689	0	#DIV/0!	0	6.36648	0.523408	0.329739	0.015205
	feature551	feature551_3.971_923.1533	Terpenoids	Adenosylcobalamin $ Cob(I)alamin $ Hemin $ Cob(II)alamin $ Cobinamide $ Carboplatin $ Nitrosylhaem $ Sodium iron versenate $ Protochlorophyll a $ 71-hydroxychlorophyllide a $ geranylgeranyl-chlorophyll b	0	0	#DIV/0!	#DIV/0!	#DIV/0!	NA	NA	0.00406918
	feature215	feature215_3.108_425.1019	Amino acids and Peptides	Regadenoson	159.49	437.122	0.364863	0	1.53575	0.024526	0.00198874	0.0183126
	feature403	feature403_3.853_590.0004	notClassified	Adenosylcobalamin $ Cob(I)alamin $ Hemin $ Cob(II)alamin $ Cobinamide $ Carboplatin $ Nitrosylhaem $ Sodium iron versenate $ Protochlorophyll a $ 71-hydroxychlorophyllide a $ geranylgeranyl-chlorophyll b	0	0	#DIV/0!	#DIV/0!	#DIV/0!	NA	NA	3.38228e-05
	feature332	feature332_9.316_507.2961	Polyketides	(2R,3R,4S,5S,6R)-2-[[(1R,3R,6S,10R,13R,14R)-3-ethoxy-14-hydroxy-5,5,14-trimethyl-9-methylidene-6-tetracyclo[11.2.1.01,10.04,8]hexadec-4(8)-enyl]oxy]-6-(hydroxymethyl)oxane-3,4,5-triol	0	441.775	0	0.370011	1.84442	0.00247083	0.000137235	0.0157023
	feature459	feature459_3.178_690.0166	Shikimates and Phenylpropanoids	NA	478.022	332.306	1.4385	0.976052	1.92479	0.0271517	0.86347	0.00406918
	feature286	feature286_3.553_462.0762	notClassified	2-(3,4-dihydroxyphenyl)-5,7-dihydroxy-3-[(2S,3R,4S,5S,6R)-3,4,5-trihydroxy-6-(hydroxymethyl)oxan-2-yl]oxychromen-4-one $ 7-Glucosyl-luteolin	0	0	#DIV/0!	#DIV/0!	#DIV/0!	NA	NA	3.06772e-05
	feature250	feature250_2.01_445.1349	Shikimates and Phenylpropanoids	4-[4,5-Dihydroxy-6-(hydroxymethyl)-3-(3,4,5-trihydroxy-6-methyloxan-2-yl)oxyoxan-2-yl]oxybenzoic acid	74.0066	124.273	0.595518	1.57414	2.38916	0.523408	0.822607	0.0389009
	feature445	feature445_3.694_668.1211	Shikimates and Phenylpropanoids	NA	1596.16	0	#DIV/0!	#DIV/0!	#DIV/0!	0.523408	NA	3.34937e-06
	feature117	feature117_1.775_301.0921	Shikimates and Phenylpropanoids	Tachioside	395.024	364.886	1.0826	0.822313	1.5046	0.523408	0.833675	0.00230298
	feature431	feature431_3.178_640.1133	Shikimates and Phenylpropanoids	Lamellarin V 20-sulfate	270.898	85.6169	3.16408	0.318081	3.6518	0.0591048	0.256161	0.0061177
	feature450	feature450_3.912_677.2831	Alkaloids	Jatamanvaltrate D	693.287	753.273	0.920367	0.149533	2.19089	0.730589	0.00436693	0.00179626
	feature352	feature352_7.28_537.3067	Alkaloids	Schweinine	0	23.6147	0	#DIV/0!	4.73306	0.523408	NA	0.0186283
	feature429	feature429_3.178_637.1052	Shikimates and Phenylpropanoids	(2S,3S,4S,5R,6S)-6-[4-[7-[(2S,3R,4S,5S,6R)-6-carboxy-3,4,5-trihydroxyoxan-2-yl]oxy-5-hydroxy-4-oxochromen-2-yl]-2-hydroxyphenoxy]-3,4,5-trihydroxyoxane-2-carboxylic acid	19172.2	13064.4	1.46751	0.984599	2.4488	0.0125192	0.882154	0.00158835
	feature140	feature140_1.965_329.087	Shikimates and Phenylpropanoids	1-O-vanilloyl-beta-D-glucose $ Vanilloyl glucose	366.804	264.538	1.38659	0.961055	1.8021	0.0354336	0.752781	0.000858899
	feature97	feature97_1.84_287.0766	notClassified	(2R,3S)-2,3-dihydroxy-2-[(4-hydroxy-3-methoxyphenyl)methyl]butanedioic acid	484.777	417.527	1.16107	0.970698	1.50433	0.7838	0.839621	0.0389009
	feature316	feature316_9.665_491.3011	Polyketides	Casearin H	0	238.565	0	0.21519	2.14159	0.000154667	0.0184848	0.00469961
	feature93	feature93_4.249_285.0398	Shikimates and Phenylpropanoids	Luteolin	0	0	#DIV/0!	0	#DIV/0!	NA	0.534464	0.0022649
	feature96	feature96_3.556_286.0436	Shikimates and Phenylpropanoids	Dihydrokaempferol	0	0	#DIV/0!	#DIV/0!	#DIV/0!	NA	NA	3.06772e-05
	feature404	feature404_2.52_591.1354	Shikimates and Phenylpropanoids	Auronidin-4-neohesperidoside*	0	0	#DIV/0!	#DIV/0!	#DIV/0!	NA	NA	0.000492033
	feature372	feature372_3.556_559.9897	notClassified	Adenosylcobalamin $ Cob(I)alamin $ Hemin $ Cob(II)alamin $ Cobinamide $ Carboplatin $ Nitrosylhaem $ Sodium iron versenate $ Protochlorophyll a $ 71-hydroxychlorophyllide a $ geranylgeranyl-chlorophyll b	795.687	585.806	1.35828	1.21625	4.11724	0.00257724	0.705435	1.20028e-05
	feature546	feature546_3.806_907.1578	Shikimates and Phenylpropanoids	2''-O,3''-O,4''-O,6''-O-O-Tetragalloylsalidroside	168.013	0	#DIV/0!	#DIV/0!	#DIV/0!	0.295597	NA	0.000473819
	feature187	feature187_8.619_391.2693	notClassified	(3R,5R)-3-(((3R,5R)-3,5-dihydroxy decanoyl)oxy)-5-hydroxydecanoic acid	300.906	299.662	1.00415	0.948074	2.45416	0.973207	0.644687	0.0283747
	feature71	feature71_4.968_269.0451	Shikimates and Phenylpropanoids	Apigenin	3694.2	1348.65	2.73918	1.13637	9.93347	0.108165	0.650366	0.00667645
	feature222	feature222_4.363_429.0825	Shikimates and Phenylpropanoids	Chrysin 7-O-beta-galactopyranuronoside	0	0	#DIV/0!	#DIV/0!	#DIV/0!	NA	NA	0.000138122
	feature318	feature318_9.573_491.3012	Polyketides	24(28)-Dehydromakisterone A	756.607	760.706	0.994612	0.699414	3.18984	0.973207	0.0208766	0.00277092
	feature438	feature438_3.179_659.0868	Shikimates and Phenylpropanoids	[(2R,3R,4S,5S,6R)-6-[[3,4-dihydroxy-5-(3,4,5-trihydroxybenzoyl)oxybenzoyl]oxymethyl]-2,4,5-trihydroxyoxan-3-yl] 3,4,5-trihydroxybenzoate	347.318	235.497	1.47483	0.952543	1.9527	0.0271517	0.698165	0.00277092
	feature31	feature31_2.504_215.1396	Amino acids and Peptides	Valylvaline $ CID 6997289 $ Val-val	278.556	431.623	0.645369	1.06866	1.8307	0.330939	0.534464	0.00607319
	feature436	feature436_2.948_654.1028	Shikimates and Phenylpropanoids	Cytidylyl-(5'-3')-5'-inosinic acid homopolymer	0	0	#DIV/0!	#DIV/0!	#DIV/0!	NA	NA	0.000111275
	feature434	feature434_2.948_653.0992	Shikimates and Phenylpropanoids	(2R,3R,4S,5S,6R)-6-[4-[8-[(2R,3S,4S,5R,6R)-6-carboxy-3,4,5-trihydroxyoxan-2-yl]oxy-5,7-dihydroxy-4-oxochromen-2-yl]-2-hydroxyphenoxy]-3,4,5-trihydroxyoxane-2-carboxylic acid	94.8876	0	#DIV/0!	1.23386	66.9986	0.295597	0.179958	0.000148617
	feature443	feature443_3.178_663.5609	Shikimates and Phenylpropanoids	DG(18:2(10E,12Z)+=O(9)/20:0/0:0)	0	0	#DIV/0!	#DIV/0!	12.7918	NA	NA	0.0012473
	feature418	feature418_2.774_621.1097	Shikimates and Phenylpropanoids	(2S,3S,4R,5S,6S)-6-[4-[7-[(2S,3R,4S,5S,6R)-6-carboxy-3,4,5-trihydroxyoxan-2-yl]oxy-5-hydroxy-4-oxochromen-2-yl]phenoxy]-3,4,5-trihydroxyoxane-2-carboxylic acid	1114.29	765.982	1.45472	0.927107	3.57204	0.0101096	0.617512	0.000191428
	feature272	feature272_4.232_459.093	Shikimates and Phenylpropanoids	Wogonoside	28.8843	0	#DIV/0!	#DIV/0!	#DIV/0!	0.523408	NA	0.00571979
	feature302	feature302_9.164_477.2853	Polyketides	[(2R,3S,4aR,6R,8R,8aR)-8a-(acetyloxymethyl)-3,6-dihydroxy-8-[(3R)-3-hydroxy-3-methylpent-4-enyl]-4,4-dimethyl-7-methylidene-2,3,4a,5,6,8-hexahydro-1H-naphthalen-2-yl] (Z)-2-methylbut-2-enoate	0	0	#DIV/0!	#DIV/0!	#DIV/0!	NA	NA	0.000140579
	feature465	feature465_3.437_693.2781	Polyketides	[(1R,2R,4R,5S,6R,7S,8S,9S,12S)-4,5,12-triacetyloxy-2-hydroxy-2,10,10-trimethyl-8-(2-methylpropanoyloxy)-6-(2-methylpropanoyloxymethyl)-11-oxatricyclo[7.2.1.01,6]dodecan-7-yl] furan-3-carboxylate	525.321	381.962	1.37532	0.398542	2.20974	0.295597	0.0887299	0.043753
	feature548	feature548_3.366_923.1521	Terpenoids	Adenosylcobalamin $ Cob(I)alamin $ Hemin $ Cob(II)alamin $ Cobinamide $ Carboplatin $ Nitrosylhaem $ Sodium iron versenate $ Protochlorophyll a $ 71-hydroxychlorophyllide a $ geranylgeranyl-chlorophyll b	0	0	#DIV/0!	#DIV/0!	85.4082	NA	NA	0.0198644
	feature426	feature426_2.839_637.1046	Shikimates and Phenylpropanoids	(2S,3S,4S,5S,6S)-6-[2-[3-[(2S,3R,4S,5S,6S)-6-carboxy-3,4,5-trihydroxyoxan-2-yl]oxy-4-hydroxyphenyl]-5-hydroxy-4-oxochromen-7-yl]oxy-3,4,5-trihydroxyoxane-2-carboxylic acid	60.7321	15.6239	3.88712	#DIV/0!	#DIV/0!	0.523408	0.121229	0.000148617
	feature338	feature338_1.981_514.2153	Amino acids and Peptides	Malformin B2	244.47	190.48	1.28344	0.810836	2.09324	0.101833	0.316791	0.00300815
	feature168	feature168_2.493_357.1183	Shikimates and Phenylpropanoids	3-(2-Glucosyloxy-4-methoxyphenyl)propanoic acid	1007.46	767.873	1.31201	0.942639	1.86727	0.0324505	0.6491	0.000548503
	feature92	feature92_3.97_285.0398	Shikimates and Phenylpropanoids	Luteolin	19.8774	0	#DIV/0!	#DIV/0!	#DIV/0!	0.523408	NA	0.000215201
induced in Tak-1 WT and Mpuvr8	5	FeatureID_RT_m/z	Chemical Class	Structure name (*indicates manual annotation)	Average of Tak-1 WL +UV-B	Average of Tak-1 WL	FC Tak_1	FC Mpuvr8	FC Mprup	FDR Tak_1	FDR uvr8	FDR rup
	feature153	feature153_3.192_345.1547	Terpenoids	Kankanoside P	262.23	0	#DIV/0!	#DIV/0!	#DIV/0!	0.00243599	0.00258532	NA
	feature150	feature150_1.12_343.9466	notClassified	NA	673.083	27.2915	24.6628	7.53117	0	0.00331969	0.0208766	0.081746
	feature158	feature158_4.958_347.1858	Terpenoids	(4aR,10aS)-5,6-dihydroxy-7-[(2R)-1-hydroxypropan-2-yl]-1,1-dimethyl-2,3,4,9,10,10a-hexahydrophenanthrene-4a-carboxylic acid	253.486	0	#DIV/0!	#DIV/0!	#DIV/0!	5.3863e-07	0.00173688	NA
	feature333	feature333_4.671_511.2547	Terpenoids	[(2R,3R,4S,5S,6R)-3,4,5-trihydroxy-6-(hydroxymethyl)oxan-2-yl] (1R,4S,5R,9R,10S,11S,13S,14S,16S)-16-hydroxy-13-(hydroxymethyl)-5,9-dimethyl-12-oxapentacyclo[11.2.1.111,14.01,10.04,9]heptadecane-5-carboxylate	311.344	0	#DIV/0!	#DIV/0!	#DIV/0!	0.000768611	0.00382779	NA
	feature482	feature482_6.5_721.3655	Fatty acids	Gingerglycolipid A	332.388	182.594	1.82036	1.59866	0.421268	0.00414537	0.00374194	0.0163648
												#N/A
induced in Tak-1 WT and Mprup	28	FeatureID_RT_m/z	Chemical Class	Structure name (*indicates manual annotation)	Average of Tak-1 WL +UV-B	Average of Tak-1 WL	FC Tak_1	FC Mpuvr8	FC Mprup	FDR Tak_1	FDR uvr8	FDR rup
	feature281	feature281_3.366_461.0725	Shikimates and Phenylpropanoids	(2S,3S,4S,5R,6R)-6-[2-(3,4-dihydroxyphenyl)-5-hydroxy-4-oxochromen-7-yl]oxy-3,4,5-trihydroxyoxane-2-carboxylic acid	4828.08	3043.09	1.58657	1.31912	4.20341	0.00179635	0.00511289	0.0012473
	feature371	feature371_3.367_559.9894	notClassified	Adenosylcobalamin $ Cob(I)alamin $ Hemin $ Cob(II)alamin $ Cobinamide $ Carboplatin $ Nitrosylhaem $ Sodium iron versenate $ Protochlorophyll a $ 71-hydroxychlorophyllide a $ geranylgeranyl-chlorophyll b	263.455	157.193	1.676	0.708744	3.64249	0.00304697	0.682695	0.000390874
	feature91	feature91_3.81_285.0398	Shikimates and Phenylpropanoids	Luteolin	896.816	575.346	1.55874	0.745003	2.59524	0.0127563	0.0524813	0.00403682
	feature307	feature307_3.557_483.0544	Shikimates and Phenylpropanoids	Pyraclostrobin	346.082	229.76	1.50627	1.94143	4.55619	0.00179635	0.348104	3.06772e-05
	feature283	feature283_3.555_461.0726	Shikimates and Phenylpropanoids	(2S,3S,4S,5R,6R)-6-[2-(3,4-dihydroxyphenyl)-5-hydroxy-4-oxochromen-7-yl]oxy-3,4,5-trihydroxyoxane-2-carboxylic acid	19328.2	12301	1.57128	0.824874	8.94634	0.000535622	0.0947697	5.68875e-05
	feature86	feature86_3.557_283.0243	Polyketides	NA	1296.68	791.77	1.6377	0.86872	11.9152	0.000620625	0.148673	3.06772e-05
	feature249	feature249_3.693_445.0776	Shikimates and Phenylpropanoids	Apigenin-7-glucoside*	99849.1	49665.7	2.01042	0.908308	3.31596	0.000135216	0.441341	3.39519e-05
	feature301	feature301_3.362_477.0671	Shikimates and Phenylpropanoids	(2R,3R,4R,5S,6S)-6-[2-(3,4-dihydroxyphenyl)-5,7-dihydroxy-4-oxochromen-3-yl]oxy-3,4,5-trihydroxyoxane-2-carboxylic acid	241.696	118.308	2.04294	1.12582	8.13423	4.37346e-05	0.349781	0.000706379
	feature379	feature379_3.81_560.997	Shikimates and Phenylpropanoids	NA	2857.65	1657.79	1.72377	0.758249	2.41382	0.00590822	0.113033	0.00454599
	feature407	feature407_3.24_597.1824	Shikimates and Phenylpropanoids	Phloretin + C-Hex, C-Hex	284.036	51.9154	5.47113	0.431298	22.0698	0.00414537	0.6491	0.000132083
	feature419	feature419_2.876_621.1098	Shikimates and Phenylpropanoids	(2S,3S,4R,5S,6S)-6-[4-[7-[(2S,3R,4S,5S,6R)-6-carboxy-3,4,5-trihydroxyoxan-2-yl]oxy-5-hydroxy-4-oxochromen-2-yl]phenoxy]-3,4,5-trihydroxyoxane-2-carboxylic acid	2668.51	1533.36	1.7403	1.04567	6.41818	0.00318965	0.713463	9.22575e-05
	feature377	feature377_3.969_560.9966	Shikimates and Phenylpropanoids	NA	459.695	197.63	2.32604	0.568382	21.0533	0.000333573	0.253461	0.000148617
	feature90	feature90_3.556_285.0398	Shikimates and Phenylpropanoids	Luteolin	976.996	618.716	1.57907	1.15258	11.5554	0.000997786	0.812655	3.39519e-05
	feature69	feature69_3.692_269.045	Shikimates and Phenylpropanoids	Apigenin	6247.03	2850.42	2.19161	0.909277	3.99634	0.000154667	0.462768	3.38228e-05
	feature542	feature542_3.69_891.163	Shikimates and Phenylpropanoids	Baicalin	28020	1250.96	22.3988	#DIV/0!	49.3222	0.000207312	NA	3.39519e-05
	feature361	feature361_3.692_545.0027	notClassified	Homovanillic acid sulfate	9500.42	3631.33	2.61624	0.890822	4.44543	5.51034e-05	0.492937	0.000188508
	feature491	feature491_3.177_737.0288	Shikimates and Phenylpropanoids	Molybdopterin guanine dinucleotide	709.307	463.188	1.53136	0.992733	2.80609	0.0127563	0.962641	0.0045697
	feature300	feature300_3.239_477.0671	Shikimates and Phenylpropanoids	(2R,3R,4R,5S,6S)-6-[2-(3,4-dihydroxyphenyl)-5,7-dihydroxy-4-oxochromen-3-yl]oxy-3,4,5-trihydroxyoxane-2-carboxylic acid	169.324	61.8205	2.73897	1.20398	21.9689	0.0218961	0.0780852	0.00102422
	feature280	feature280_3.97_461.0724	Shikimates and Phenylpropanoids	(2S,3S,4S,5R,6R)-6-[2-(3,4-dihydroxyphenyl)-5-hydroxy-4-oxochromen-7-yl]oxy-3,4,5-trihydroxyoxane-2-carboxylic acid	7066.35	3483.94	2.02827	0.775695	15.5694	0.000618408	0.0308148	0.000139194
	feature298	feature298_3.748_475.0879	Shikimates and Phenylpropanoids	(2S,3S,4S,5R)-3,4,5-trihydroxy-6-[5-hydroxy-2-(3-hydroxy-4-methoxyphenyl)-4-oxochromen-7-yl]oxyoxane-2-carboxylic acid	828.208	437.993	1.89092	0.948193	5.3605	0.000357007	0.616999	3.39519e-05
	feature88	feature88_1.718_284.1245	Shikimates and Phenylpropanoids	(E)-1-[(3R,4R)-3,4-diacetylpyrrolidin-1-yl]-3-phenylprop-2-en-1-one	2095	1377.4	1.52098	1.0392	2.04856	0.00352586	0.806048	0.00088814
	feature125	feature125_2.877_310.0503	notClassified	Lonazolac	209.53	46.9225	4.46544	#DIV/0!	7.7278	0.0156162	NA	0.000194393
	feature416	feature416_2.417_611.1614	Shikimates and Phenylpropanoids	NA	175.141	0	#DIV/0!	#DIV/0!	#DIV/0!	0.000183803	NA	0.000212321
	feature282	feature282_3.81_461.0725	Shikimates and Phenylpropanoids	Luteolin-7-O glucoside*	36761.6	24256.3	1.51555	0.787451	1.79057	0.00612947	0.0869961	0.00199888
	feature378	feature378_3.556_560.9967	Shikimates and Phenylpropanoids	NA	1216.73	773.987	1.57203	1.17323	11.3732	0.000768611	0.774596	3.06772e-05
	feature376	feature376_3.366_560.9964	Shikimates and Phenylpropanoids	NA	358.908	217.738	1.64835	0.68477	5.06684	0.00414537	0.6491	0.0045697
	feature373	feature373_3.97_559.9897	Shikimates and Phenylpropanoids	Adenosylcobalamin $ Cob(I)alamin $ Hemin $ Cob(II)alamin $ Cobinamide $ Carboplatin $ Nitrosylhaem $ Sodium iron versenate $ Protochlorophyll a $ 71-hydroxychlorophyllide a $ geranylgeranyl-chlorophyll b	388.577	172.571	2.2517	0.51834	12.5529	0.000154667	0.155225	3.38228e-05
	feature271	feature271_3.558_459.0568	Shikimates and Phenylpropanoids	2-[5-Carboxy-4-(2-carboxy-4,5-dihydroxyphenyl)-2-hydroxyphenyl]-3,4,5-trihydroxybenzoic acid	1401.33	857.508	1.63419	0.846094	11.0642	0.00181825	0.167986	3.06772e-05
induced in Tak-1 WT, Mpuvr8 and Mprup	2	FeatureID_RT_m/z	Chemical Class	Structure name (*indicates manual annotation)	Average of Tak-1 WL +UV-B	Average of Tak-1 WL	FC Tak_1	FC Mpuvr8	FC Mprup	FDR Tak_1	FDR uvr8	FDR rup
	feature317	feature317_9.841_491.3012	Polyketides	24(28)-Dehydromakisterone A	571.148	0	#DIV/0!	#DIV/0!	#DIV/0!	7.06522e-05	8.34044e-05	0.000140579
	feature337	feature337_4.106_513.2339	Carbohydrates	4-O-butyl 1-O-[[4-[(2S,3R,4S,5S,6R)-3,4,5-trihydroxy-6-(hydroxymethyl)oxan-2-yl]oxyphenyl]methyl] (2R)-2-hydroxy-2-(2-methylpropyl)butanedioate	305.489	0	#DIV/0!	#DIV/0!	#DIV/0!	3.92689e-05	0.00026445	0.000176153
