## Supplemental Table S3 for "Conservation and divergence of UVR8-COP1/SPA-HY5 signaling in UV-B responses of *Marchantia polymorpha*"

### Sheet: table S3
Table S3: List of RNA-seq libraries
	Experiment 1
	Sample	Raw reads	Reads after trimming	Uniquely mapped	Uniquely mapped %
	Tak-1_0h_1	35030008	35019408	25209691	71.9878
	Tak-1_0h_2	32537399	32529445	31346120	96.3623
	Tak-1_0h_3	29577942	29569134	28661483	96.9304
	Tak-1_3h_1	35059954	35051207	33997008	96.9924
	Tak-1_3h_2	50362238	50343231	48576444	96.4905
	Tak-1_3h_3	45147515	45136812	43780416	96.9949
	Mpuvr8_0h_1	52858173	52838494	50187213	94.9823
	Mpuvr8_0h_2	46401365	46391650	44729241	96.4166
	Mpuvr8_0h_3	27061747	27056438	25663915	94.8533
	Mpuvr8_3h_1	29899360	29890637	28582923	95.625
	Mpuvr8_3h_2	25604704	25596760	24718840	96.5702
	Mpuvr8_3h_3	23931669	23925525	22088866	92.3234
	Mprup_0h_1	53501868	53489221	51500027	96.2811
	Mprup_0h_2	51776986	51768325	49887463	96.3668
	Mprup_0h_3	39849368	39837038	38159977	95.7902
	Mprup_3h_1	71184860	71170727	68880930	96.7827
	Mprup_3h_2	34202598	34195376	33048231	96.6453
	Mprup_3h_3	27878207	27869674	26734201	95.9258
	Mpcop1_0h_1	26928763	26915603	25645830	95.2824
	Mpcop1_0h_2	27095105	27086745	26019273	96.0591
	Mpcop1_0h_3	72973490	72952210	70362624	96.4503
	Mpcop1_3h_1	49174448	49155553	47155596	95.9314
	Mpcop1_3h_2	60004188	59984368	57650787	96.1097
	Mpcop1_3h_3	46184738	46166279	44209120	95.7606
	Mpspa_0h_1	37158123	37150565	35513067	95.5923
	Mpspa_0h_2	24917666	24912551	23921527	96.022
	Mpspa_0h_3	30798903	30790183	29582590	96.078
	Mpspa_3h_1	27771108	27764408	26822310	96.6068
	Mpspa_3h_2	41413793	41402049	39938567	96.4652
	Mpspa_3h_3	40353756	40343440	38988179	96.6407
	Experiment 2
	Sample	Raw reads	Reads after trimming	Uniquely mapped	Uniquely mapped %
	Tak-1_0h_1	63411340	63371410	60514448	95.4917
	Tak-1_0h_2	58357859	58315297	55916667	95.8868
	Tak-1_0h_3	57033023	56986086	54727949	96.0374
	Tak-1_3h_1	51897890	51875188	50017867	96.4196
	Tak-1_3h_2	52494742	52461552	49476593	94.3102
	Tak-1_3h_3	56346724	56309992	54408099	96.6225
	Mphy5_0h_1	53063203	52933069	50935578	96.2264
	Mphy5_0h_2	70882631	70816925	68304609	96.4524
	Mphy5_0h_3	69085320	69015768	65933614	95.5341
	Mphy5_3h_1	52325280	52295944	50397905	96.3706
	Mphy5_3h_2	71516524	71471747	69043043	96.6019
	Mphy5_3h_3	47805929	47786195	45902546	96.0582
